# Natural Microbial Enrichment Modulates Microglial States and Transcriptional Programs Relevant to Alzheimer’s Disease

**DOI:** 10.64898/2026.02.28.708710

**Authors:** Mohamed Lala Bouali, Amir Mohamed Kezai, Marc Bazin, Papa Yaya Badiane, Nasim Eskandari, Véronique Lévesque, Justin Robillard, Steeve D. Côté, Denis Soulet, Cyntia Tremblay, Frédéric Calon, Françoise Morin, Luc Vallières, Sébastien S. Hébert

## Abstract

The diversity of environmental microbial exposure is a key driver of immune maturation and host defense; however, its impact on brain immunity and neurodegenerative diseases remains poorly documented. Here, we show that controlled indoor rewilding, by introducing a natural farm-like environment into laboratory housing, reshapes peripheral and central nervous system (CNS) immune networks in wild-type (WT) and 5xFAD mice, a model of Alzheimer’s disease (AD). Compared with traditional specific pathogen-free (SPF) housing, rewilded mice exhibited systemic shifts toward mature immune phenotypes, including increases in effector and memory B and T cells, expansion of plasma cell populations, and alterations in immunoglobulin isotypes. In the brain, indoor rewilding recalibrated microglial activation of SPF-5xFAD mice, attenuating pro-inflammatory transcriptional programs while enhancing homeostatic, complement, and phagocytic signatures. A strong transcriptional convergence was observed between rewilded and wild mice, with rewilded 5xFAD mice exhibiting greater similarity to human AD transcriptional profiles. Morphological and histochemical analyses confirmed that rewilded microglia adopt metabolically adaptable, homeostatic states that influence amyloid-β plaque binding and clearance. Collectively, these findings suggest that microbial diversity through “dirty” mouse modeling could enhance the translational relevance of neuroimmunology and neurodegenerative disease research.
