## Supplementary material for "Natural Microbial Enrichment Modulates Microglial States and Transcriptional Programs Relevant to Alzheimer’s Disease": Supplemenatry File 2

### Sheet: Median_log2FC_sigOnly
	Astrocytes	Endothelial	Neurons	OPC	Pericyte/VSMC	Oligodendrocytes	Microglia
SPF-5xFAD vs SPF-WT	-0.379374		-0.596208	1.04084	0.218084	0.563638	1.55933
Rewild-WT vs SPF-WT	-0.371437	-0.817963	-0.630093	-0.978751	0.0156909	0.784161	0.688404
5xFAD-Rewild vs SPF-WT	-0.42636	-0.780374	-0.469394	-0.781069	-0.0610441	0.603738	1.46884
Rewild-5xFAD vs SPF-5xFAD	-0.0336628	0.631009	0.480584	0.564876	-0.0882061	-0.0781916	-0.586708
Wild vs SPF-WT	-0.525478	-1.06748	-0.484889	-1.03666	0.00337146	1.06682	-0.670775

### Sheet: FisherCombined_p
	Astrocytes	Endothelial	Neurons	OPC	Pericyte/VSMC	Oligodendrocytes	Microglia
SPF-5xFAD vs SPF-WT	0		6.48537e-12	0.0282327	3.72045e-06	9.90596e-12	0
Rewild-WT vs SPF-WT	0	0	0	4.5594e-08	6.36864e-10	0	1.15796e-13
5xFAD-Rewild vs SPF-WT	0	1.87108e-08	0	0.00666154	5.0774e-09	0	0
SPF-5xFAD vs Rewild-5xFAD	0.000153593	8.42068e-10	5.78294e-11	0.000180592	0.000100242	1.84542e-08	5.5023e-08
Wild vs SPF-WT	2.41511e-08	0	0	6.99441e-15	0	0	0

### Sheet: N_sigGenes
	Astrocytes	Endothelial	Neurons	OPC	Pericyte/VSMC	Oligodendrocytes	Microglia
SPF-5xFAD vs SPF-WT	3	0	1	1	2	3	5
Rewild-WT vs SPF-WT	6	7	9	2	2	4	3
5xFAD-Rewild vs SPF-WT	5	6	7	1	2	3	6
SPF-5xFAD vs Rewild-5xFAD	2	5	5	3	2	2	3
Wild vs SPF-WT	5	6	10	3	6	4	6

### Sheet: Astrocytes
Module	Contrast	Gene	log2FC	pvalue	qvalue
Astrocytes	5xFAD-Rewild vs SPF-WT	Gfap	1.75402	3.43013e-12	5.65178e-10
Astrocytes	5xFAD-Rewild vs SPF-WT	Glul	-0.597749	5.90207e-06	0.000159725
Astrocytes	5xFAD-Rewild vs SPF-WT	Slc1a2	-0.548794	0.000874002	0.00992927
Astrocytes	5xFAD-Rewild vs SPF-WT	Slc1a3	-0.42636	0.00113255	0.012181
Astrocytes	5xFAD-Rewild vs SPF-WT	S100b	0.420796	0.00799316	0.0549694
Astrocytes	Rewild-WT vs SPF-WT	Slc1a2	-0.77922	1.85736e-11	4.7757e-10
Astrocytes	Rewild-WT vs SPF-WT	Glul	-0.660118	5.06521e-09	7.70209e-08
Astrocytes	Rewild-WT vs SPF-WT	Gfap	0.630175	0.000595721	0.00234406
Astrocytes	Rewild-WT vs SPF-WT	S100b	0.402808	0.00303034	0.0095387
Astrocytes	Rewild-WT vs SPF-WT	Slc1a3	-0.374522	0.00310003	0.00972184
Astrocytes	Rewild-WT vs SPF-WT	Aqp4	-0.368352	0.0171424	0.0413452
Astrocytes	SPF-5xFAD vs Rewild-5xFAD	S100b	0.431801	0.00299395	0.0152242
Astrocytes	SPF-5xFAD vs Rewild-5xFAD	Glul	-0.364475	0.00417424	0.0199043
Astrocytes	SPF-5xFAD vs SPF-WT	Gfap	2.11834	8.13511e-17	7.88162e-14
Astrocytes	SPF-5xFAD vs SPF-WT	Slc1a3	-0.413222	5.66852e-05	0.00435121
Astrocytes	SPF-5xFAD vs SPF-WT	Slc1a2	-0.379374	0.000595164	0.0209223
Astrocytes	Wild vs SPF-WT	Glul	-0.525478	0.000274566	0.000747246
Astrocytes	Wild vs SPF-WT	Aqp4	-0.915178	0.00152216	0.0036129
Astrocytes	Wild vs SPF-WT	S100b	0.557193	0.00405095	0.00879117
Astrocytes	Wild vs SPF-WT	Slc1a2	-0.596194	0.0141729	0.0272587
Astrocytes	Wild vs SPF-WT	Gfap	-0.51778	0.0347923	0.060744

### Sheet: Endothelial
Module	Contrast	Gene	log2FC	pvalue	qvalue
Endothelial	5xFAD-Rewild vs SPF-WT	Cdh5	-1.48653	0.000844271	0.00965034
Endothelial	5xFAD-Rewild vs SPF-WT	Flt1	-0.879119	0.00143954	0.0147367
Endothelial	5xFAD-Rewild vs SPF-WT	Slc2a1	-0.482335	0.00373198	0.0302834
Endothelial	5xFAD-Rewild vs SPF-WT	Kdr	-1.00043	0.0129491	0.0800589
Endothelial	5xFAD-Rewild vs SPF-WT	Pecam1	-0.681629	0.0311438	0.154387
Endothelial	5xFAD-Rewild vs SPF-WT	Abcb1a	-0.582057	0.0409148	0.187714
Endothelial	Rewild-WT vs SPF-WT	Cldn5	0.566201	2.18296e-06	1.68356e-05
Endothelial	Rewild-WT vs SPF-WT	Slc2a1	-0.804157	2.43499e-06	1.85618e-05
Endothelial	Rewild-WT vs SPF-WT	Abcb1a	-1.27315	1.59302e-05	9.82658e-05
Endothelial	Rewild-WT vs SPF-WT	Flt1	-1.12553	8.65695e-05	0.000434528
Endothelial	Rewild-WT vs SPF-WT	Cdh5	-0.963091	0.0108194	0.0281088
Endothelial	Rewild-WT vs SPF-WT	Pecam1	-0.644574	0.029532	0.065087
Endothelial	Rewild-WT vs SPF-WT	Kdr	-0.817963	0.0351984	0.07513
Endothelial	SPF-5xFAD vs Rewild-5xFAD	Slc2a1	-0.61207	7.03143e-06	9.84475e-05
Endothelial	SPF-5xFAD vs Rewild-5xFAD	Cdh5	-1.44345	0.00108696	0.00657818
Endothelial	SPF-5xFAD vs Rewild-5xFAD	Flt1	-0.631009	0.00678904	0.0289094
Endothelial	SPF-5xFAD vs Rewild-5xFAD	Pecam1	-0.786356	0.00806928	0.0331296
Endothelial	SPF-5xFAD vs Rewild-5xFAD	Abcb1a	-0.493855	0.0421307	0.11661
Endothelial	Wild vs SPF-WT	Slc2a1	1.59306	5.36599e-22	8.74612e-21
Endothelial	Wild vs SPF-WT	Abcb1a	-1.48007	4.6073e-07	1.89886e-06
Endothelial	Wild vs SPF-WT	Mfsd2a	1.31377	1.68461e-06	6.41848e-06
Endothelial	Wild vs SPF-WT	Cldn5	-1.19328	0.00286134	0.00640157
Endothelial	Wild vs SPF-WT	Kdr	-1.14243	0.00334827	0.00739999
Endothelial	Wild vs SPF-WT	Flt1	-0.992528	0.00371185	0.00812217

### Sheet: Neurons
Module	Contrast	Gene	log2FC	pvalue	qvalue
Neurons	5xFAD-Rewild vs SPF-WT	Map2	-0.625761	3.33354e-11	4.29477e-09
Neurons	5xFAD-Rewild vs SPF-WT	Gria1	-0.524013	4.91276e-08	2.57002e-06
Neurons	5xFAD-Rewild vs SPF-WT	Camk2a	-0.361923	6.29087e-05	0.00116403
Neurons	5xFAD-Rewild vs SPF-WT	Syt1	-0.442331	0.000151877	0.00240275
Neurons	5xFAD-Rewild vs SPF-WT	Gad2	-0.469394	0.000630034	0.00764149
Neurons	5xFAD-Rewild vs SPF-WT	Gad1	-0.344986	0.00177787	0.0173537
Neurons	5xFAD-Rewild vs SPF-WT	Rbfox3	-0.579488	0.0437988	0.197478
Neurons	Rewild-WT vs SPF-WT	Map2	-0.650697	1.70298e-13	6.48746e-12
Neurons	Rewild-WT vs SPF-WT	Gria1	-0.657739	2.60414e-11	6.4884e-10
Neurons	Rewild-WT vs SPF-WT	Syt1	-0.689495	8.05696e-10	1.45427e-08
Neurons	Rewild-WT vs SPF-WT	Camk2a	-0.630093	3.50553e-08	4.34098e-07
Neurons	Rewild-WT vs SPF-WT	Gad2	-0.614982	1.26383e-07	1.3492e-06
Neurons	Rewild-WT vs SPF-WT	Tubb3	0.40459	4.84913e-05	0.00026173
Neurons	Rewild-WT vs SPF-WT	Rbfox3	-0.76574	9.94875e-05	0.000489752
Neurons	Rewild-WT vs SPF-WT	Gad1	-0.42357	0.000434923	0.00178558
Neurons	Rewild-WT vs SPF-WT	Grin1	-0.570238	0.000907178	0.00336467
Neurons	SPF-5xFAD vs Rewild-5xFAD	Gria1	-0.418258	1.96733e-05	0.000231864
Neurons	SPF-5xFAD vs Rewild-5xFAD	Rbfox3	-0.825638	0.000475581	0.00330823
Neurons	SPF-5xFAD vs Rewild-5xFAD	Grin1	-0.585795	0.000633635	0.00421836
Neurons	SPF-5xFAD vs Rewild-5xFAD	Camk2a	-0.356321	0.00558315	0.0247088
Neurons	SPF-5xFAD vs Rewild-5xFAD	Syn1	-0.480584	0.025686	0.0804021
Neurons	SPF-5xFAD vs SPF-WT	Map2	-0.596208	6.48542e-12	3.41485e-09
Neurons	Wild vs SPF-WT	Slc17a7	-4.45745	1.23765e-69	1.28512e-67
Neurons	Wild vs SPF-WT	Snap25	1.17817	1.48881e-21	2.34857e-20
Neurons	Wild vs SPF-WT	Camk2a	-1.91638	7.77389e-14	6.58784e-13
Neurons	Wild vs SPF-WT	Gad2	0.759274	8.01434e-11	5.07239e-10
Neurons	Wild vs SPF-WT	Tubb3	0.881304	5.58634e-05	0.000169346
Neurons	Wild vs SPF-WT	Gria1	-0.481223	0.000128688	0.00036823
Neurons	Wild vs SPF-WT	Syn1	1.18155	0.000237976	0.000653895
Neurons	Wild vs SPF-WT	Rbfox3	-0.77347	0.000320071	0.000861397
Neurons	Wild vs SPF-WT	Map2	-0.488554	0.000435695	0.00114687
Neurons	Wild vs SPF-WT	Gad1	-0.579528	0.00205371	0.00474814

### Sheet: OPC
Module	Contrast	Gene	log2FC	pvalue	qvalue
OPC	5xFAD-Rewild vs SPF-WT	Cspg4	-0.781069	0.00666154	0.04768
OPC	Rewild-WT vs SPF-WT	Cspg4	-1.38636	1.8291e-05	0.000110463
OPC	Rewild-WT vs SPF-WT	Olig1	-0.571146	0.00011901	0.000569327
OPC	SPF-5xFAD vs Rewild-5xFAD	Olig1	-0.49834	0.00315694	0.015869
OPC	SPF-5xFAD vs Rewild-5xFAD	Sox10	-0.774146	0.0188561	0.0639081
OPC	SPF-5xFAD vs Rewild-5xFAD	Cspg4	-0.564876	0.0297598	0.0899692
OPC	SPF-5xFAD vs SPF-WT	Sox10	1.04084	0.0282327	0.235883
OPC	Wild vs SPF-WT	Olig1	-1.70346	5.79138e-12	4.1023e-11
OPC	Wild vs SPF-WT	Cspg4	-1.03666	0.000232162	0.000638436
OPC	Wild vs SPF-WT	Pdgfra	0.642569	0.00640055	0.0133407

### Sheet: Pericyte-VSMC
Module	Contrast	Gene	log2FC	pvalue	qvalue
Pericyte/VSMC	5xFAD-Rewild vs SPF-WT	Rgs5	-0.867783	9.74123e-09	6.47477e-07
Pericyte/VSMC	5xFAD-Rewild vs SPF-WT	Acta2	0.745695	0.0224236	0.12099
Pericyte/VSMC	Rewild-WT vs SPF-WT	Rgs5	-0.726119	1.52592e-08	2.06441e-07
Pericyte/VSMC	Rewild-WT vs SPF-WT	Acta2	0.757501	0.00164254	0.00565457
Pericyte/VSMC	SPF-5xFAD vs Rewild-5xFAD	Rgs5	-0.530312	0.000285001	0.00213832
Pericyte/VSMC	SPF-5xFAD vs Rewild-5xFAD	Kcnj8	0.706724	0.0275783	0.0850723
Pericyte/VSMC	SPF-5xFAD vs SPF-WT	Acta2	0.819215	0.000290414	0.0134682
Pericyte/VSMC	SPF-5xFAD vs SPF-WT	Rgs5	-0.383048	0.00078631	0.0247666
Pericyte/VSMC	Wild vs SPF-WT	Rgs5	-0.978912	5.42863e-10	3.13568e-09
Pericyte/VSMC	Wild vs SPF-WT	Acta2	2.16556	1.45686e-09	8.02389e-09
Pericyte/VSMC	Wild vs SPF-WT	Pdgfrb	-2.05322	6.40729e-07	2.58873e-06
Pericyte/VSMC	Wild vs SPF-WT	Tagln	0.985655	5.78323e-05	0.000174864
Pericyte/VSMC	Wild vs SPF-WT	Kcnj8	-1.4949	0.000400389	0.0010593
Pericyte/VSMC	Wild vs SPF-WT	Myh11	1.27654	0.036369	0.0631068

### Sheet: Oligodendrocytes
Module	Contrast	Gene	log2FC	pvalue	qvalue
Oligodendrocytes	5xFAD-Rewild vs SPF-WT	Mog	0.997858	2.14465e-16	7.87053e-14
Oligodendrocytes	5xFAD-Rewild vs SPF-WT	Cnp	0.603738	0.0018176	0.0175955
Oligodendrocytes	5xFAD-Rewild vs SPF-WT	Ermn	0.368247	0.0177524	0.101655
Oligodendrocytes	Rewild-WT vs SPF-WT	Mog	1.12703	4.44085e-22	7.56303e-20
Oligodendrocytes	Rewild-WT vs SPF-WT	Cnp	0.869549	3.53615e-10	6.85265e-09
Oligodendrocytes	Rewild-WT vs SPF-WT	Mbp	0.698772	6.37112e-07	5.66166e-06
Oligodendrocytes	Rewild-WT vs SPF-WT	Ermn	0.578586	0.000760654	0.0028863
Oligodendrocytes	SPF-5xFAD vs Rewild-5xFAD	Mog	0.68156	1.29636e-07	3.80391e-06
Oligodendrocytes	SPF-5xFAD vs Rewild-5xFAD	Plp1	-0.525177	0.0065019	0.0279395
Oligodendrocytes	SPF-5xFAD vs SPF-WT	Cnp	0.563638	2.72966e-06	0.000388912
Oligodendrocytes	SPF-5xFAD vs SPF-WT	Mbp	0.586362	1.12858e-05	0.00133997
Oligodendrocytes	SPF-5xFAD vs SPF-WT	Plp1	0.413528	0.000603999	0.021075
Oligodendrocytes	Wild vs SPF-WT	Ermn	0.952838	4.08989e-12	2.93594e-11
Oligodendrocytes	Wild vs SPF-WT	Plp1	1.10671	4.73406e-06	1.69264e-05
Oligodendrocytes	Wild vs SPF-WT	Mog	1.34276	9.47259e-06	3.23299e-05
Oligodendrocytes	Wild vs SPF-WT	Mbp	1.02693	0.00140959	0.00336653

### Sheet: Microglia
Module	Contrast	Gene	log2FC	pvalue	qvalue
Microglia	5xFAD-Rewild vs SPF-WT	Trem2	2.60665	2.79835e-37	8.47235e-34
Microglia	5xFAD-Rewild vs SPF-WT	C1qa	1.80875	3.37695e-36	9.08812e-33
Microglia	5xFAD-Rewild vs SPF-WT	Tyrobp	2.46257	6.48281e-25	7.13728e-22
Microglia	5xFAD-Rewild vs SPF-WT	Aif1	1.12893	2.02514e-07	8.60544e-06
Microglia	5xFAD-Rewild vs SPF-WT	P2ry12	0.803681	0.00142207	0.0145989
Microglia	5xFAD-Rewild vs SPF-WT	Cx3cr1	0.827818	0.00199205	0.0189139
Microglia	Rewild-WT vs SPF-WT	C1qa	0.791977	2.74204e-09	4.41532e-08
Microglia	Rewild-WT vs SPF-WT	Trem2	0.688404	6.22618e-05	0.000325497
Microglia	Rewild-WT vs SPF-WT	Tyrobp	0.672489	0.000972085	0.0035779
Microglia	SPF-5xFAD vs Rewild-5xFAD	Aif1	0.673888	1.00177e-05	0.000131893
Microglia	SPF-5xFAD vs Rewild-5xFAD	Tyrobp	0.586708	0.00183896	0.0101928
Microglia	SPF-5xFAD vs Rewild-5xFAD	P2ry12	0.408525	0.0109614	0.0419672
Microglia	SPF-5xFAD vs SPF-WT	Trem2	2.21541	8.78288e-38	2.65913e-34
Microglia	SPF-5xFAD vs SPF-WT	C1qa	1.55933	3.39787e-37	9.14442e-34
Microglia	SPF-5xFAD vs SPF-WT	Tyrobp	1.82303	7.6611e-15	5.62302e-12
Microglia	SPF-5xFAD vs SPF-WT	Cx3cr1	0.713673	0.00198026	0.0446176
Microglia	SPF-5xFAD vs SPF-WT	Aif1	0.399305	0.0279593	0.234482
Microglia	Wild vs SPF-WT	C1qa	-4.39719	3.09411e-46	1.56946e-44
Microglia	Wild vs SPF-WT	Aif1	1.56574	8.35976e-12	5.81887e-11
Microglia	Wild vs SPF-WT	Cx3cr1	1.51877	6.41949e-10	3.6839e-09
Microglia	Wild vs SPF-WT	Tmem119	-1.84394	1.4251e-05	4.73478e-05
Microglia	Wild vs SPF-WT	Trem2	-0.752787	0.00167592	0.00394077
Microglia	Wild vs SPF-WT	Tyrobp	-0.588764	0.0380205	0.0656113
